# New annotations for three pea aphid genome assemblies allow comparative analyses of duplication and gene family evolution

**DOI:** 10.1101/2025.05.08.652899

**Authors:** Kevin D. Deem, Jennifer A. Brisson

## Abstract

Reliable genome annotation is crucial for analyses of gene function, conservation, duplication, and evolution. Factors such as the sequencing technology used to create the assembly, as well as duplication and rearrangements within the genome of interest, can have a large impact on the quality of gene annotations. In particular, short-read-based assemblies tend to mis-assemble duplicated genes as single loci, a problem that requires additional long-read sequencing to resolve. Pea aphids exhibit a high level of gene duplication from frequent genomic rearrangements, which has led to the mis-assembly and mis-annotation of genes. Here, we re-annotate the pea aphid reference genome, along with two long-read pea aphid genomes, to facilitate future analyses of gene duplication and function in pea aphids. We use an integrated approach, consolidating both *ab initio* and RNA-Seq-based annotations into unified gene models. The new annotations contain genes that were missing, mis-annotated, or mis-assembled in the reference genome, and are generally consistent across assemblies, showing very good agreement between the long-read assemblies. Our annotation method is sensitive enough to refine existing gene models, uncovering alternatively used promoters and isoforms, and aids in finding gene duplications. These data provide a useful supplement to the existing reference annotations and a new comparative framework for discovery and analysis of gene function and duplication in this important emerging model insect.
