## Supplemental Figures and Tables for "New annotations for three pea aphid genome assemblies allow comparative analyses of duplication and gene family evolution": Supplemental_Table_S1.xlsx

### Sheet: Sheet1
Line	morph	stage	accession	read PE/SE	read len (bp)	Instrument	Raw read # (pairs if PE)	# Surviving trimming (pairs if PE)	% Surviving trimming (pairs if PE)	Reads after 2% subsampling (pairs)	v3_wdel align % (untrimmed)	mecat align % (untrimmed)	racon align % (untrimmed)
LSR1	Asexual Female Ovary	Stage 0-17 Embryo	SRR073574_SRR073575	SE	36	Illumina Genome Analyzer II	13606067	13597136	0.9993	N/A	0.8899	0.8744	0.8849
F1	Sexual Female	adult	SRR1239441	SE	100	Illumina HiSeq 2000	91946734	90519198	0.9845	N/A	0.87	0.9417	0.8952
F1	WL Asexual Female	adult	SRR1239440	SE	100	Illumina HiSeq 2000	101313506	98315977	0.9704	N/A	0.8539	0.9272	0.8806
F1	WD Asexual Female	adult	SRR1239439	SE	100	Illumina HiSeq 2000	93097593	88138970	0.9467	N/A	0.8793	0.8981	0.8872
F1	WL Male	adult	SRR1239447	SE	50	Illumina HiSeq 2000	68817463	66651312	0.9685	N/A	0.8545	0.9185	0.8686
F1	WD Male	adult	SRR1239446	SE	50	Illumina HiSeq 2000	80133908	72972845	0.9106	N/A	0.8074	0.8506	0.8152
Roc1	WL Asexual Female	Stage 18 Embryo	SRR9877495	SE	100	Illumina HiSeq 2500	27697633	27269480	0.9845	N/A	0.9796	0.9584	0.9774
			SRR9877496	SE	100	Illumina HiSeq 2500	25583638	25239647	0.9866	N/A	0.9701	0.9594	0.9773
			SRR9877497	SE	100	Illumina HiSeq 2500	28158197	27787272	0.9868	N/A	0.9799	0.9586	0.9778
			SRR9877498	SE	100	Illumina HiSeq 2500	25955255	25610794	0.9867	N/A	0.981	0.9595	0.9786
Roc1	WL Asexual Female	Stage 20 Embryo	SRR9877642	SE	100	Illumina HiSeq 2500	32926468	32599233	0.9901	N/A	0.9808	0.9585	0.979
			SRR9877643	SE	100	Illumina HiSeq 2500	33711212	33311153	0.9881	N/A	0.9804	0.9575	0.9787
			SRR9877648	SE	100	Illumina HiSeq 2500	32277429	31965222	0.9903	N/A	0.9812	0.9592	0.9796
			SRR9877649	SE	100	Illumina HiSeq 2500	31041921	30722315	0.9897	N/A	0.9805	0.9578	0.9789
F1	WL Asexual Female	1st instar nymph	SRR32079974	PE	150	Illumina NovaSeq X	45182804	43381518	0.9601	866980	0.9458	0.9345	0.9485
			SRR32080032	PE	150	Illumina NovaSeq X	34150804	32985468	0.9659	659915	0.9212	0.9393	0.9466
			SRR32080031	PE	150	Illumina NovaSeq X	42352378	40908585	0.9659	817701	0.9475	0.9377	0.9502
F1	WL Asexual Female	2nd instar nymph	SRR32080030	PE	150	Illumina NovaSeq X	35774660	33992099	0.9502	680055	0.9411	0.9328	0.9453
			SRR32080029	PE	150	Illumina NovaSeq X	34692039	33513710	0.966	670472	0.9512	0.9385	0.9521
			SRR32080028	PE	150	Illumina NovaSeq X	32236630	30498157	0.9461	609953	0.9238	0.9202	0.9317
F1	WL Asexual Female	3rd instar nymph	SRR32080027	PE	150	Illumina NovaSeq X	36547459	35061242	0.9593	701480	0.9205	0.9365	0.9455
			SRR32080026	PE	150	Illumina NovaSeq X	33556717	32289887	0.9622	645799	0.9393	0.9386	0.9495
			SRR32080025	PE	150	Illumina NovaSeq X	36545151	34817169	0.9527	696534	0.9057	0.9359	0.9274
Roc1	WD Asexual Female	Stage 18 Embryo	SRR9877491	SE	100	Illumina HiSeq 2500	29530319	29136174	0.9867	N/A	0.9798	0.9578	0.9776
			SRR9877492	SE	100	Illumina HiSeq 2500	21922150	21618373	0.9861	N/A	0.9761	0.9563	0.9751
			SRR9877493	SE	100	Illumina HiSeq 2500	29396950	29007257	0.9867	N/A	0.9794	0.9576	0.9773
			SRR9877494	SE	100	Illumina HiSeq 2500	30583107	30173683	0.9866	N/A	N/A	N/A	N/A
Roc1	WD Asexual Female	Stage 20 Embryo	SRR9877644	SE	100	Illumina HiSeq 2500	28828969	28426812	0.9861	N/A	0.9788	0.9585	0.9778
			SRR9877645	SE	100	Illumina HiSeq 2500	24667505	24314008	0.9857	N/A	0.9732	0.9599	0.9783
			SRR9877646	SE	100	Illumina HiSeq 2500	24738676	24383409	0.9856	N/A	0.9785	0.9585	0.9771
			SRR9877647	SE	100	Illumina HiSeq 2500	24067248	23724243	0.9857	N/A	0.9794	0.9575	0.9774
F1	WD Asexual Female	1st instar nymph	SRR32080034	PE	150	Illumina NovaSeq X	32058090	30744659	0.959	614967	0.9435	0.9322	0.9459
			SRR32080033	PE	150	Illumina NovaSeq X	33951808	32883625	0.9685	657894	0.9488	0.938	0.9509
			SRR32080022	PE	150	Illumina NovaSeq X	33514714	32334285	0.9648	646728	0.9455	0.9348	0.9487
F1	WD Asexual Female	2nd instar nymph	SRR32080011	PE	150	Illumina NovaSeq X	39034626	37318157	0.956	746758	0.9454	0.9376	0.9491
			SRR32080000	PE	150	Illumina NovaSeq X	39128723	37659557	0.9625	753651	0.9446	0.9373	0.9493
			SRR32079989	PE	150	Illumina NovaSeq X	37176761	35843001	0.9641	717188	0.9437	0.9386	0.9509
F1	WD Asexual Female	3rd instar nymph	SRR32079978	PE	150	Illumina NovaSeq X	41074357	39497616	0.9616	789668	0.9502	0.9378	0.9518
			SRR32079976	PE	150	Illumina NovaSeq X	40014653	38397432	0.9596	768036	0.9496	0.9371	0.9514
			SRR32079975	PE	150	Illumina NovaSeq X	33824207	32503609	0.961	650122	0.954	0.939	0.9536
409	WL Male	Early Embryo	SRR36435213	PE	150	Illumina HiSeq 3000	31208064	30100786	0.9645	601881	0.8821	0.8829	0.894
			SRR36435212	PE	150	Illumina HiSeq 3000	31353138	30366464	0.9685	607266	0.8891	0.8869	0.9003
			SRR36435211	PE	150	Illumina HiSeq 3000	31988181	30820234	0.9635	616480	0.8957	0.8859	0.9014
409	WL Male	Late Embryo	SRR36435210	PE	150	Illumina HiSeq 3000	31171316	29949605	0.9608	598825	0.8798	0.8771	0.8881
			SRR36435219	PE	150	Illumina HiSeq 3000	26913967	26010334	0.9664	520346	0.8977	0.8906	0.9036
			SRR36435218	PE	150	Illumina HiSeq 3000	27043503	26090337	0.9648	521930	0.9016	0.8897	0.9045
409	WL Male	1st instar nymph	SRR32080024	PE	150	Illumina NovaSeq X	32672801	31416814	0.9616	628432	0.9402	0.9337	0.9513
			SRR32080023	PE	150	Illumina NovaSeq X	43694317	42177979	0.9653	842971	0.9508	0.9408	0.9566
			SRR32080021	PE	150	Illumina NovaSeq X	46926680	45350251	0.9664	906628	0.9597	0.9377	0.9575
409	WL Male	2nd instar nymph	SRR32080020	PE	150	Illumina NovaSeq X	31708360	30937651	0.9757	618875	0.9525	0.942	0.961
			SRR32080019	PE	150	Illumina NovaSeq X	37673251	36833071	0.9777	737019	0.9144	0.944	0.9546
			SRR32080018	PE	150	Illumina NovaSeq X	30462214	28786937	0.945	575701	0.941	0.9243	0.9414
409	WL Male	3rd instar nymph	SRR32080017	PE	150	Illumina NovaSeq X	31858901	30049013	0.9432	600812	0.9272	0.9166	0.935
			SRR32080016	PE	150	Illumina NovaSeq X	35321526	34307310	0.9713	686273	0.9584	0.9402	0.9578
			SRR32080015	PE	150	Illumina NovaSeq X	41608324	40578040	0.9752	811170	0.9508	0.941	0.9569
412	WD Male	Early Embryo	SRR36435221	PE	150	Illumina HiSeq 3000	27485719	26550681	0.966	531055	0.898	0.8948	0.9059
			SRR36435220	PE	150	Illumina HiSeq 3000	32991813	31729707	0.9617	634647	0.8942	0.8947	0.905
			SRR36435217	PE	150	Illumina HiSeq 3000	27891101	26712726	0.9578	534340	0.8933	0.8964	0.9055
412	WD Male	Late Embryo	SRR36435216	PE	150	Illumina HiSeq 3000	22946290	21922747	0.9554	438709	0.8895	0.8945	0.9035
			SRR36435215	PE	150	Illumina HiSeq 3000	30309097	29182907	0.9628	583574	0.8995	0.8981	0.9081
			SRR36435214	PE	150	Illumina HiSeq 3000	25636708	24457965	0.954	489394	0.8915	0.8906	0.9003
412	WD Male	1st instar nymph	SRR32080014	PE	150	Illumina NovaSeq X	33177465	32101370	0.9676	642013	0.9529	0.938	0.9543
			SRR32080013	PE	150	Illumina NovaSeq X	43244707	41377514	0.9568	827100	0.9252	0.9354	0.9398
			SRR32080012	PE	150	Illumina NovaSeq X	34161423	33820266	0.99	676552	0.844	0.9272	0.9283
412	WD Male	2nd instar nymph	SRR32080010	PE	150	Illumina NovaSeq X	33516993	31886251	0.9513	637763	0.8618	0.8627	0.8971
			SRR32080009	PE	150	Illumina NovaSeq X	36506584	34960712	0.9577	699429	0.6974	0.7311	0.7571
			SRR32080008	PE	150	Illumina NovaSeq X	39996018	38516393	0.963	770354	0.9109	0.9172	0.9301
412	WD Male	3rd instar nymph	SRR32080007	PE	150	Illumina NovaSeq X	32239113	30314947	0.9403	606187	0.9381	0.9285	0.941
			SRR32080006	PE	150	Illumina NovaSeq X	37353524	36369898	0.9737	727829	0.9544	0.9436	0.9549
			SRR32080005	PE	150	Illumina NovaSeq X	31300818	29153520	0.9314	582990	0.9339	0.9233	0.937
									Total Trinity de novo pairs:	31950446
