## Supplemental Figures and Tables for "New annotations for three pea aphid genome assemblies allow comparative analyses of duplication and gene family evolution": Supplemental_Table_S2.xlsx

### Sheet: Sheet1
Assembly	Nickname	Method	# Transcripts	# Coding Transcripts	% Transcripts Coding	# Proteins in Orthogroups	% Proteins in Orthogroups	# Unassigned Proteins	% Unassigned Proteins
WD_male_LR	mecat	PASA	215289	152625	70.89	151576	99.31	1049	0.69
WD_male_LR	mecat	Trinity-GG	228502	81699	35.75	80773	98.87	926	1.13
WD_male_LR	mecat	Braker	75065	75065	100	73491	97.9	1574	2.1
WD_male_LR	mecat	Stringtie	58648	51543	87.89	51399	99.72	144	0.28
WL_male_LR	racon	PASA	217510	150713	69.29	149679	99.31	1034	0.69
WL_male_LR	racon	Trinity-GG	211628	75895	35.86	75064	98.91	831	1.09
WL_male_LR	racon	Braker	80156	80156	100	77582	96.79	2574	3.21
WL_male_LR	racon	Stringtie	57374	50062	87.26	49866	99.61	196	0.39
Modified Reference	v3_wdel	PASA	179458	116335	64.83	115531	99.31	804	0.69
Modified Reference	v3_wdel	Trinity-GG	182624	65929	36.1	65208	98.91	721	1.09
Modified Reference	v3_wdel	Braker	46969	46969	100	46140	98.24	829	1.76
Modified Reference	v3_wdel	Stringtie	55917	45598	81.55	45416	99.6	182	0.4
N/A	N/A	Trinity-DN	74123	25814	34.83	24370	94.41	1444	5.59
Unmodified Reference	ncbi	RefSeq	31059	27907	89.85	27868	99.86	39	0.14
