## Supplemental Figures and Tables for "New annotations for three pea aphid genome assemblies allow comparative analyses of duplication and gene family evolution": Supplemental_Table_S4.xlsx

### Sheet: Sheet1
		Eukaryota	Metazoa	Arthropoda	Insecta
WD_male_LR	PASA	0.964	0.925	0.948	0.937
WD_male_LR	Trinity-gg	0.577	0.534	0.537	0.542
WD_male_LR	StringTie	0.913	0.88	0.901	0.896
WD_male_LR	Braker	0.961	0.93	0.958	0.94
WL_male_LR	PASA	0.973	0.934	0.963	0.949
WL_male_LR	Trinity-gg	0.577	0.542	0.547	0.552
WL_male_LR	StringTie	0.91	0.893	0.914	0.911
WL_male_LR	Braker	0.969	0.948	0.975	0.956
Modified Reference	PASA	0.972	0.935	0.964	0.949
Modified Reference	Trinity-gg	0.522	0.528	0.529	0.54
Modified Reference	StringTie	0.91	0.892	0.923	0.907
Modified Reference	Braker	0.969	0.93	0.966	0.95
N/A	Trinity-tdn	0.495	0.473	0.51	0.497
Reference	RefSeq	0.988	0.955	0.985	0.967
