## Supplemental Figures and Tables for "New annotations for three pea aphid genome assemblies allow comparative analyses of duplication and gene family evolution": Supplemental_Table_S5.xlsx

### Sheet: Sheet1
Annotation/Assembly	genes_in_otgps_with_pisum_member	genes_w_NPS	genes_w_NAS	genes_w_ten_plus_NPS	genes_w_ten_plus_NAS
A_pisum_mecat_PASA	48932	30390	24734	13178	10854
A_pisum_racon_PASA	47898	29450	23965	12466	10263
A_pisum_v3_wdel_PASA	31888	20719	17302	10743	9283
A_pisum	17474	15986	13913	10650	9396
